# CytofRUV: Removing unwanted variation to integrate multiple CyTOF datasets

**DOI:** 10.1101/2020.05.09.085621

**Authors:** Marie Trussart, Charis E Teh, Tania Tan, Lawrence Leong, Daniel HD Gray, Terence P. Speed

## Abstract

Mass cytometry (CyTOF) is a technology that has revolutionised single cell biology. One illuminating application of CyTOF has been in understanding the mechanisms of blood cancer resistance to therapy. Longitudinal studies of clinical cohorts during drug treatment provide a deeper understanding of the molecular changes that underlie sensitivity or resistance to treatment in each patient. However, understanding the biological impact of a cancer drug in such studies necessitates the integration of multiple CyTOF batches. To date, the integration of CyTOF datasets remains a challenge due to technical differences arising in multiple batches. To overcome this limitation, we developed an approach called CytofRUV for analysing multiple CyTOF batches which includes an R-Shiny application with diagnostics plots. CytofRUV can correct for batch effects and integrate data from large numbers of patients and conditions across batches, to confidently compare cellular changes and correlate these with clinically relevant outcomes.
