## Supplemental_scripts for "CytofRUV: Removing unwanted variation to integrate multiple CyTOF datasets": Metadata.xlsx

### Sheet: Sheet1
file_name	sample_id	condition	patient_id	batch
A1.fcs	HC1_B1	HC	HC1	1
A2.fcs	HC2_B1	HC	HC2	1
A3.fcs	HC3_B1	HC	HC3	1
A4.fcs	HC4_B1	HC	HC4	1
A5.fcs	HC5_B1	HC	HC5	1
B1.fcs	HC6_B1	HC	HC6	1
B2.fcs	HC7_B1	HC	HC7	1
B3.fcs	HC8_B1	HC	HC8	1
B4.fcs	HC9_B1	HC	HC9	1
B5.fcs	CLL1_B1	CLL	CLL1	1
C1.fcs	CLL2_B1	CLL	CLL2	1
C2.fcs	CLL3_B1	CLL	CLL3	1
Run3_A1.fcs	HC1_B2	HC	HC1	2
Run3_A2.fcs	HC2_B2	HC	HC2	2
Run3_A3.fcs	HC3_B2	HC	HC3	2
Run3_A4.fcs	HC4_B2	HC	HC4	2
Run3_A5.fcs	HC5_B2	HC	HC5	2
Run3_B1.fcs	HC6_B2	HC	HC6	2
Run3_B2.fcs	HC7_B2	HC	HC7	2
Run3_B3.fcs	HC8_B2	HC	HC8	2
Run3_B4.fcs	HC9_B2	HC	HC9	2
Run3_B5.fcs	CLL1_B2	CLL	CLL1	2
Run3_C1.fcs	CLL2_B2	CLL	CLL2	2
Run3_C2.fcs	CLL3_B2	CLL	CLL3	2
