## Supplemental_scripts for "CytofRUV: Removing unwanted variation to integrate multiple CyTOF datasets": Panel.xlsx

### Sheet: Sheet1
fcs_colname	antigen	marker_class
Eu153Di	Bcl_xL	state
Sm154Di	Bax_1B4	state
Gd157Di	Bcl_2	state
Gd160Di	Mcl_1	state
Dy161Di	cMyc	state
Dy163Di	BFL_1	state
Ho165Di	Bim	state
Er166Di	pRb	state
Er168Di	PUMA	state
Yb172Di	BCL_W	state
Yb173Di	cCaspase3	state
Yb174Di	p53	state
Y89Di	CD45	type
In115Di	HLA_DR	type
Pr141Di	CD235ab	type
Nd142Di	CD19	type
Nd143Di	CD5	type
Nd144Di	CD38	type
Nd145Di	CD4	type
Nd146Di	CD8	type
Sm147Di	CD20	type
Nd148Di	CD16	type
Eu151Di	CD123	type
Gd155Di	CD56	type
Gd156Di	CD14	type
Tb159Di	CD11c	type
Er167Di	CD27	type
Tm169Di	CD45RA	type
Er170Di	CD3	type
Yb171Di	CD66	type
Bi209Di	CD61	type
